# Intronic RNA of yeast *RPL22* paralogs acts as an allosteric switch

**DOI:** 10.64898/2026.02.10.704854

**Authors:** Kateřina Abrhámová, Alexandra Gredová, Karolína Navrátilová, Mohamed Boumaiza, Petr Folk

## Abstract

Ribosomal proteins, because of their RNA-binding capacity, may engage various cellular RNAs and fulfill nonribosomal roles. Previously, we and others described the intergenic regulation mediated by splicing of *RPL22* paralogs in *Saccharomyces cerevisiae.* Here, we prepared a panel of *RPL22A/B* intronic mutants with respect to their RNAfold-predicted features and analyzed their properties. We tested the splicing and Rpl22-intron interaction using an intron-containing reporter and a three-hybrid yeast system, respectively. We found that the splicing of *RPL22* introns can be inhibited by stabilizing a predicted stem as part of a particular type of conformation (I structure). Stabilizing the formation of an alternate stem (P structure) led to a permissive outcome of splicing. Intriguingly, the regulatory capacity of the main stem loop of the I structure was dependent on the rest of the intronic structure. Rpl22 enhanced splicing inhibition in WT and several of the mutants, which we interpret as stabilization of the I structure by protein binding. Mutagenesis identified both the main and alternative 5’ss and additional stem loops as part of the regulatory mechanism. The inhibitory conformation of the intron did not prevent recognition of the 5’ss and branch point, but rather stalled splicing at a later stage, before the first catalytic step. We concluded that the structural ensemble of the *RPL22* pre-mRNA behaves as an allosteric switch that responds to [Rpl22].
