## Supplementary material for "Intronic RNA of yeast *RPL22* paralogs acts as an allosteric switch": S1 Table.xlsx

### Sheet: List 1
Supplemental Table S1 Strains used in this study
Strain name	Genotype	Used for	Source
Yeast strains			For references see below
BY4741	MATa his3∆1 leu2∆0 met15∆0 ura3∆0	strain genotyping	Euroscarf
BY4742	MATa his3∆1 leu2∆0 lys2∆0 ura3∆0	strain genotyping	Euroscarf
KAY61	MATα his3∆1 leu2∆0 lys2∆0 ura3∆0 rpl22aΔi	crossing - strain with L22A intron deletion	(Abrhámová et al. 2018)
rpl22A∆	MATa his3∆1 leu2∆0 met15∆0 ura3∆0 rpl22A::kanMX4	crossing	Euroscarf
MHY21	MATa his3∆1 leu2∆0 met15∆0 ura3∆0 PRP42-3HA::NatMX6	crossing	this study
MHY22	MATa his3∆1 leu2∆0 met15∆0 ura3∆0 MSL5-3HA::NatMX6	crossing	this study
MHY23	MATa his3∆1 leu2∆0 met15∆0 ura3∆0 MSL1-3HA::NatMX6	crossing	this study
MHY24	MATa his3∆1 leu2∆0 met15∆0 ura3∆0 PRP19-3HA::NatMX6	crossing	this study
MHY25	MATα his3∆1 leu2∆0 met15∆0 ura3∆0 PRP42-3HA::NatMX6	crossing	this study
MHY26	MATα his3∆1 leu2∆0 met15∆0 ura3∆0 MSL5-3HA::NatMX6	crossing	this study
MHY27	MATα his3∆1 leu2∆0 met15∆0 ura3∆0 MSL1-3HA::NatMX6	crossing	this study
MHY28	MATα his3∆1 leu2∆0 met15∆0 ura3∆0 PRP19-3HA::NatMX6	crossing	this study
MHY37	MATa his3∆1 leu2∆0 met15∆0 ura3∆0 MUD2-3HA::NatMX6	crossing	this study
MHY38	MATa his3∆1 leu2∆0 met15∆0 ura3∆0 BRR2-3HA::NatMX6	crossing	this study
MHY39	MATα his3∆1 leu2∆0 met15∆0 ura3∆0 MUD2-3HA::NatMX6	crossing	this study
MHY40	MATα his3∆1 leu2∆0 met15∆0 ura3∆0 BRR2-3HA::NatMX6	crossing	this study
FNY52	MATa his3∆1 leu2∆0 met15∆0 ura3∆0 rpl22a::KanMX4; PRP42-3HA::NatMX6	ChIP-qPCR	this study
FNY51	MATa his3∆1 leu2∆0 met15∆0 ura3∆0 rpl22a∆i PRP42-3HA::NatMX6	ChIP-qPCR	this study
KHY01	MATa his3∆1 leu2∆0 met15∆0 ura3∆0 rpl22a::KanMX4; MUD2-3HA::NatMX6	ChIP-qPCR	this study
KHY02	MATa his3∆1 leu2∆0 met15∆0 ura3∆0 rpl22a∆i MUD2-3HA::NatMX6	ChIP-qPCR	this study
KHY03	MATa his3∆1 leu2∆0 met15∆0 ura3∆0 rpl22a::KanMX4; PRP19-3HA::NatMX6	ChIP-qPCR	this study
KHY04	MATa his3∆1 leu2∆0 met15∆0 ura3∆0 rpl22a∆i PRP19-3HA::NatMX6	ChIP-qPCR	this study
KHY05	MATa his3∆1 leu2∆0 met15∆0 ura3∆0 rpl22a::KanMX4; MSL5-3HA::NatMX6	ChIP-qPCR	this study
KHY06	MATa his3∆1 leu2∆0 met15∆0 ura3∆0 rpl22a∆i MSL5-3HA::NatMX6	ChIP-qPCR	this study
KHY07	MATa his3Δ1 leu2Δ0 met15Δ0 ura3Δ0 rpl22a::KanMX4; MSL1-3HA::NatMX6	ChIP-qPCR	this study
KHY08	MATa his3∆1 leu2∆0 met15∆0 ura3∆0 rpl22a∆i MSL1-3HA::NatMX6	ChIP-qPCR	this study
KHY09	MATa his3∆1 leu2∆0 met15∆0 ura3∆0 rpl22a::KanMX4; BRR2-3HA::NatMX6	ChIP-qPCR	this study
KHY10	MATa his3∆1 leu2∆0 met15∆0 ura3∆0 rpl22a∆i BRR2-3HA::NatMX6	ChIP-qPCR	this study
KAY239	MATa his3∆1 leu2∆0 met15∆0 ura3∆0 rpl22a::KanMX4; LEA1-3HA::NatMX6	ChIP-qPCR	this study
KAY238	MATa his3∆1 leu2∆0 met15∆0 ura3∆0 rpl22a∆i LEA1-3HA::NatMX6	ChIP-qPCR	this study
KAY237	MATa his3∆1 leu2∆0 met15∆0 ura3∆0 LEA1-3HA::NatMX6	ChIP-qPCR	this study
FNY35	MATα his3∆1 leu2∆0 met15∆0 ura3∆0 rpl22a∆ rpl22b∆	semi qPCR splicing analysis	(Abrhámová et al. 2018)
YBZ1	MATa ura3-52 leu2-3, 112 his3-200 trp1-1 ade2 LYS2::(LexAop)-HIS3, ura3::(lexA-op)-lacZ LexA-MS2 coat (N55K)	yeast three hybrid	(Hook et al., 2005)
Bacterial strains
DH5α	F- φ80lacZΔM15, Δ(lacZYA-argF)U169, recA1, endA1, hsdR17(rK -, mK +), phoA, supE44, thi-1, gyrA96, relA1, λ-	cloning	Stratagene
	Abrhámová K, Nemčko F, Libus J, Převorovský M, Hálová M, Půta F, et al. Introns provide a platform for intergenic regulatory feedback of RPL22 paralogs in yeast. PLoS ONE 2018;13:e0190685. https://doi.org/10.1371/journal.pone.0190685.
	Hook B, Bernstein D, Zhang B, Wickens M. RNA–protein interactions in the yeast three-hybrid system: Affinity, sensitivity, and enhanced library screening. Rna 2005;11:227–33. https://doi: 10.1261/rna.7202705.
