## Supplementary material for "Intronic RNA of yeast *RPL22* paralogs acts as an allosteric switch": S2 Table.xlsx

### Sheet: List 1
Supplemental Table S2 Primers used in this study
Primer ID	Sequence	Used for	Forward/Reverse
OG05	GGCATTGGCACTCATGACCTTC	Semi qPCR L22B-CUP1_R	R
YAC06	GGCACTCATGACCTTC	Sequencing L22B-CUP1
OG67	CAAGGTAGTTCTGGGTCCTTAG	Semi qPCR,qRT-PCR SCR1_F	F
OG68	GACTGATATGTGCTATCCCG	Semi qPCR,qRT-PCR SCR1_R	R
KA104	CTCAAAGCTGGCCAGTAGAA	Semi qPCR SPT15_F	F
KA105	CGTCACACGAACCGACAATA	Semi qPCR SPT15_R	R
MO11	GTT GGA TCC GTA GCA CAG TAA ACC	RPL22B-F-fusion overlap with BamHI + 2nt
MO12	CTG GAA TTC AGT TGG AGA GGA AAC G	RPL22B-R-fusion overlap with EcoRI + 2nt
JL359	ATAAACCACCAAAACAACAGATT	RPL22A_5'UTR_F (pre-mRNA_F)	F
KA163	GTA GCA CAG TAA ACC TAT ATC GTT TC	Forward in 5'UTR L22B	F
KA170	gttggatCCGTTATCAAATTATAAAC	RPL22A-F-fusion overlap with BamHI + 2nt	F
KA171	ctgaaTTCAGTTGGAGAAGAGACA	RPL22A-R-fusion overlap with EcoRI + 2nt	R
KA172	ATATGCATGCTTTAAAAATTGAGCCCTTATAGC	RPL22B_3compweak_I2inp3HR fw	F
KA173	ACATGCATGCAAATGTCTGCTTCATATAGCTAG	RPL22B_delta conserved_I2inp3HR rev	R
KA174	ATATGCATGCTATTAACAATCACCCCTTATAGC	RPL22B_3comperfect_I2inp3HR fw	F
KA175	ATATGCATGCATAGATACCATACCCCTTATAGC	RPL22B_3compperfscramb_I2inp3HR fw	F
KA176	ACATGCATGCTAGATACCATACTTCATATAGCTAG	RPL22B_3compperfscramb_I2inp3HR rev	R
KA177	ATATGCATGCTTTATGTATTCACCCCTTATAGC	RPL22B_ d_3complemen_I2inp3HR fw	F
KA178	ACATGCATGCATTAACAATCACTTCAAGAGAAAGC	RPL22B__delta 3’clamp_I2inp3HR rev	R
KA179	ACATGCATGCTGCTATTAACAATCACTATAGCTAG	RPL22B_delta DS+4_I2inp3HR rev	R
KA180	ATATGCATGCTTTAAAAATTCACTATAGCTTTA	RPL22B_deltaUS_I2inp3HR fw	F
KA181	ACATGCATGCATTAACAATCACAATGTATAGCTAG	RPL22B_DSmut_I2inp3HR rev	R
KA182	ATATGCATGCTTTAAAAATTCACAAACTATAGC	RPL22B_USmut_I2inp3HR fw	F
KA183	ATATGCATGCTTTAAAAATTCACCCCTATATCG	RPL22B_clamp flip_I2inp3HR fw	F
KA184	ACATGCATGCATTAACAATCACTTCAATATCGAAG	RPL22B_clamp flip_I2inp3HR rev	R
KA185	ATATGCATGCTTTAAAAATTCACCCCTATCTTG	RPL22B_clamp scramble KA_I2inp3HR fw	F
KA186	ACATGCATGCATTAACAATCACTTCAATCTTGAAG	RPL22B_clamp scramble KA_I2inp3HR rev	R
KA187	ATATGCATGCTTTAAAAATTCACCCCTTATACG	RPL22B_clamp loose2_I2inp3HR fw	F
KA188	ACATGCATGCATTAACAATCACTTCATTAAGCTAG	RPL22B_clamp loose2_I2inp3HR rev	R
KA189	ACATGCATGCATTAACAATCACTATAGCTAGAGAA	RPL22B_delta DS_I2inp3HR rev	R
KA189B	ATATGCATGCAaattActaTgACCCCTTATAGC	RPL22B_mutconscomp1_I2inp3HR fw	F
KA190	ACATGCATGCtaattgttTgACTTCATATAGCTAG	RPL22B_mutconscomp1_I2inp3HR rev	R
FN22	ATATGCATGCTTTAAAAATTCACCCCTTATAGC	3H RPL22B_intron_SphI part 2
FN23	ACATGCATGCATTAACAATCACTTCATATAGCTAG	3H RPL22B_intron_SphI part 2
KA200	ATATGCATGCTATTCCTACAGTTCATTGAACAGTCCCGCTTTCACTATGAAGTGATTGTTAATAGCAGTAGGCCAGCATGCatgt	3H_P_fw	F
KA201	acatGCATGCTGGCCTACTGCTATTAACAATCACTTCATAGTGAAAGCGGGACTGTTCAATGAACTGTAGGAATAGCATGCATAT	3H_P_rev	R
SG01	cccctttccATGGCTCCAGTTACTTCTAAGA	C.a.RPL22_F (NcoI)	F
SG02	gcccgtggatccTTATTCTTCGTCTTCTTCTTCTTC	C.a.RPL22_R (BamHI)	R
SG03	cccttccATGGCTCCAATCACCACCAAG	D.h.RPL22_F (NcoI)	F
SG04	cccaaggatccTTATTCTTCGTCTTCTTCTTCTTCG	D.h.RPL22_R (BamHI)	R
SG05	cccttccATGGCTCCAAACACCGCTAGA	C.g.RPL22_F (NcoI)	F
SG06	cccttggatccTTATTCCTCATCTTCTTCTTCCTCC	C.g.RPL22_R (BamHI)	R
SG07	ccccttccATGGTTAAAAAGAACACTAAGGTTAG	S.p.RPL22_F (NcoI)	F
SG08	gcccgtggatccTTATTGCTCCTCTTCGTCATTGC	S.p.RPL22_R (BamHI)	R
SG09	ccctttccATGGCTCCCGTTAAGACTCA	Y.l.RPL22_F (NcoI)	F
SG10	cccaaccaaacctctggTTACTCCTCGTCCTCCTCG	Y.l.RPL22_R ( BstXI)	R
SG11	cccaagaattcTTACTCCTCGTCCTCCTCG	Y.l.RPL22_R (EcoRI)	R
SG12	CGTTTGGAATCACTACAGG	Sequencing pACT2
SG13	CCCTTGCATGCGTCGGCGCGAGCCCT	25S rRNA H57-H59_F (PaeI)	F
KH01	GGAGAAAGCAGTCTCGATATTTTG	Reverse to KA98 in RPL22B promoter	R
KA236	AGAAGAATAAATAGATAAAGAAAAAAGCAGATAAAAATG	SemiqPCR of RPS17B fw	F
KA237	GATAAAGAAAAAAGCAGATAAAAAT	SemiqPCR of RPS17B fw	F
KA36	TCACTGATATGGACGTGGTATGC	Detection of Prp19–3HA	F
KA38	AGCCTGCCAAATCTGGTTAC	Detection of Mud2–3HA	F
KA39	TAGCATGAATTTCAAGAAACAGCG	Detection of Msl1–3HA	F
KA40	TCAAGTAGCTTTAGTTCCGGA	Detection of Msl5–3HA	F
KA41	ATTCCAGTCGATATTCTGATTCAC	Detection of Prp42–3HA	F
MH102	GAGATGTTGAACCTGAGAACTTAC	Detection of Brr2–3HA	F
AV17	TGGTCAATAAGAGCGACCTC	Detection of pro všechny geny s 3HA	R
KA96	CGCTACTGAGTAAATGTTTAGCTTG	Detection of Rpl22aΔi	F
KA97	GGCAGTGGAAACAACAGTAACAACG	Detection of Rpl22aΔi	R
MH119	TCACTCATGGTGATTTCT	Detection of Rpl22aΔ	F
FN09	TCTCTCGATAAAGTGAATATGC	Detection of Rpl22aΔ	R
JL359	ATAAACCACCAAAACAACAGATT	Detection of Rpl22A, Rpl22aΔ a Rpl22aΔi	F
KA148	AAGAGACCCTGCGATGAGATGTA	Detection of Rpl22A, Rpl22aΔ a Rpl22aΔi	R
KA50	CAACCACAATGGCTCCAAACAC	qPCR of RPL22B mRNA	F
KA51	ACCTCAATGGCGTTCCCTAAGT	qPCR of RPL22B mRNA	R
KA140	CAACCACAATGGCTCCAAACGTA	qPCR of RPL22B pre-mRNA	F
KA141	CAATGAACTGTAGGAATAGAAAACTT	qPCR of RPL22B pre-mRNA	R
KA104	CTCAAAGCTGGCCAGTAGAA	qPCR of SPT15	F
KA105	CGTCACACGAACCGACAATA	qPCR of SPT15	R
KA98	TACCACGATAGGATCGTTTATTTGC	qPCR of RPL22B promoter	F
KH01	GGAGAAAGCAGTCTCGATATTTTG	qPCR of RPL22B promoter	R
KA82	ATATCAACCACAATGGCTC	qPCR of RPL22B­–A	F
JL390	CTGTGAAAGCGGGACTGTT	qPCR of RPL22B­–A	R
FN30	ATTTTTATGTATTCAGCTATTCTGT	qPCR of RPL22B–B	F
FN31	TGGCCTACTGCTATTAACAATCA	qPCR of RPL22B­–B	R
KA52	CCGTTGACGTTTCCTCTCCA	qPCR of RPL22B­–C	F
KA53	ACCTCAATGGCGTTCCCTAA	qPCR of RPL22B­–C	R
FN52	TTGAAGAAGAATCAGCTAAGAG	qPCR of RPL22B­–D	F
FN53	TGTGAGTGTCTATTTATTCGTCA	qPCR of RPL22B­–D	R
KA149	TACAAATTGGTTTTCTATCAAGTCA	qPCR of RPL22B­–E	F
KA150	TGTAAATCAAAAGAGGGACAAAA	qPCR of RPL22B­–E	R
MH59	GTACTTCTGCCACTGCTACTG	qPCR of ECM33­–C	F
MH60	AAGATAGTCAAGGAACCATCAATCTC	qPCR of ECM33­–C	R
MH70	TTGGAAAGTGTCGAAGGTTTCTC	qPCR of ECM33­–D	F
MH71	GTAGTGTTGTCACCGTTGGAAG	qPCR of ECM33­–D	R
MH61	CGACTCTTCTTCCAGTAACTTCTC	qPCR of ECM33­–E	F
MH62	AGATGTGGCACCGTTCTTG	qPCR of ECM33­–E	R
KA151B	CCTCGTCATTGTTCTCGTTC	Sequencing of pVTU260
JL451	CTGGCATGCGCCGTCACAAGCGCACC	S. c._25S rRNA H57-H59 do p3HR2 (R)	R
OG71	CGACGTTGTCGATGATGAAG	qRT-PCR of TOM22-F	F
OG72	GCAACGATTCTGTCCAAC	qRT-PCR of TOM22-R	R
KA50	CAACCACAATGGCTCCAAACAC	mRNA RPL22B
KA51	ACCTCAATGGCGTTCCCTAAGT	mRNA RPL22B
KA140	CAACCACAATGGCTCCAAACGTA	pre-mRNA RPL22B forward	F
KA141	CAATGAACTGTAGGAATAGAAAACTT	pre-mRNA RPL22B reverse	R
