## Supplementary material for "Intronic RNA of yeast *RPL22* paralogs acts as an allosteric switch": S3 Table.xlsx

### Sheet: List 1
Supplemental Table S3 Plasmids used in this study
Plasmid name	Insert	Source
		For references see below
pVTU260	-	(Melcher 2000)
pVTU260-RPL22AΔi	RPL22AΔi	(Abrhámová et al. 2018)
pVTU260-RPL22BΔi	RPL22BΔi	(Abrhámová et al. 2018)
pVTU260-RPL22Amut	rpl22aΔi RBS mut	(Abrhámová et al. 2018)
pVTU260-RPL22Bmut	rpl22bΔi RBS mut	(Abrhámová et al. 2018)
pVTU260-KlRPL22Δi	Kluyveromyces lactis RPL22Δi	(Abrhámová et al. 2018)
pVTU260_C. albicans RPL22	RPL22 from Candida albicans	This study
pVTU260_C. glabrata RPL22	RPL22 from Candida glabrata	This study
pVTU260_D. hansenii RPL22	RPL22 from Debaryomyces hansenii	This study
pVTU260_Y. lipolytica RPL22	RPL22 from Yarrowia lipolytica	This study
pVTU260_S. pombe RPL22	RPL22 from Schizosaccharomyces pombe	This study
pVTU260_K. lactis RPL22	RPL22 from Kluyveromyces lactis	(Abrhámová et al. 2018)
pVTU260_H. sapiens RPL22	RPL22 from Homo sapiens	J. Libus; unpublished
pACT2	-	(SenGupta et al. 1996)
p3HR2	-	(Stumpf et al. 2008)
pIIIA/IRE-MS2	IRE-MS2	(SenGupta et al. 1996)
pAD-IRP	IRP	(SenGupta et al. 1996)
pACT2-RPL22AΔi	RPL22AΔi	(Abrhámová et al. 2018)
pACT2-mutRPL22AΔi	rpl22aΔi RBS mut	(Abrhámová et al. 2018)
p3HR2-I2	RPL22B intron nt 126 to 237	(Abrhámová et al. 2018)
pACT2-RPL22BΔi	RPL22BΔi	(Abrhámová et al. 2018)
pACT2-mutRPL22BΔi	rpl22bΔi RBS mut	(Abrhámová et al. 2018)
pACT2_C. albicans RPL22	RPL22 from Candida albicans	This study
pACT2_C. glabrata RPL22	RPL22 from Candida glabrata	This study
pACT2_D. hansenii RPL22	RPL22 from Debaryomyces hansenii	This study
pACT2_Y. lipolytica RPL22	RPL22 from Yarrowia lipolytica	This study
pACT2_S. pombe RPL22	RPL22 from Schizosaccharomyces pombe	This study
pACT2_K. lactis RPL22	RPL22 from Kluyveromyces lactis	(Abrhámová et al. 2018)
pACT2_H. sapiens RPL22	RPL22 from Homo sapiens	J. Libus; unpublished
p423GPD-RPL22B-CUP1	RPL22B - CUP1 fusion	(Abrhámová et al. 2018)
pFA6a-3HA-NatMX6	-	EUROSCARF
p423GPD/L22Aintron-CUP1	RPL22A - CUP1 fusion	This study
p423GPD/L22Bintron_delta Alt5'ss-CUP1	RPL22B - CUP1 fusion with mutation delta Alt5'ss	This study
p423GPD/L22Bintron_delta 5'complement-CUP1	RPL22B - CUP1 fusion with mutation delta 5'complement	This study
p423GPD/L22Bintron_delta 3'complement-CUP1	RPL22B - CUP1 fusion with mutation delta 3'complement	This study
p423GPD/L22Bintron_delta I2-CUP1	RPL22B - CUP1 fusion with mutation delta I2	This study
p423GPD/L22Bintron_delta conserved-CUP1	RPL22B - CUP1 fusion with mutation delta conserved	This study
p423GPD/L22Bintron_Alt 5'ss to consensus-CUP1	RPL22B - CUP1 fusion with mutation Alt 5'ss to consensus	This study
p423GPD/L22Bintron_5'ss to consensus-CUP1	RPL22B - CUP1 fusion with mutation 5'ss to consensus	This study
p423GPD/L22Bintron_delta 3'clamp-CUP1	RPL22B - CUP1 fusion with mutation delta 3'clamp	This study
p423GPD/L22Bintron_mut clamp 2-CUP1	RPL22B - CUP1 fusion with mutation mut clamp 2	This study
p423GPD/L22Bintron_5compweak-CUP1	RPL22B - CUP1 fusion with mutation 5compweak	This study
p423GPD/L22Bintron_3compweak-CUP1	RPL22B - CUP1 fusion with mutation 3compweak	This study
p423GPD/L22Bintron_both ss consensus-CUP1	RPL22B - CUP1 fusion with mutation both ss consensus	This study
p423GPD/L22Bintron_5comperfect alt consensus-CUP1	RPL22B - CUP1 fusion with mutation 5comperfect alt consensus	This study
p423GPD/L22Bintron_5comperfect scrambled-CUP1	RPL22B - CUP1 fusion with mutation 5comperfect scrambled	This study
p423GPD/L22Bintron_3comperfect-CUP1	RPL22B - CUP1 fusion with mutation 3comperfect	This study
p423GPD/L22Bintron_3comperfect scrambled-CUP1	RPL22B - CUP1 fusion with mutation 3comperfect scrambled	This study
p423GPD/L22Bintron_5comperfect-CUP1	RPL22B - CUP1 fusion with mutation 5comperfect	This study
p423GPD/L22Bintron_BPmut2-CUP1	RPL22B - CUP1 fusion with mutation BPmut2	This study
p423GPD/L22Bintron_BPmut2 and mutclamp2-CUP1	RPL22B - CUP1 fusion with mutation BPmut2 and mutclamp2	This study
p423GPD/L22Bintron_5com5com mut-CUP1	RPL22B - CUP1 fusion with mutation 5com5com mut	This study
p423GPD/L22Bintron_delta US-CUP1	RPL22B - CUP1 fusion with mutation delta US	This study
p423GPD/L22Bintron_delta DS-CUP1	RPL22B - CUP1 fusion with mutation delta DS	This study
p423GPD/L22Bintron_delta USDS-CUP1	RPL22B - CUP1 fusion with mutation delta USDS	This study
p423GPD/L22Bintron_DSmut-CUP1	RPL22B - CUP1 fusion with mutation DSmut	This study
p423GPD/L22Aintron_5comperfect-CUP1	RPL22A - CUP1 fusion with mutation 5comperfect	This study
p423GPD/L22Aintron_3comperfect-CUP1	RPL22A - CUP1 fusion with mutation 3comperfect	This study
p423GPD/L22Bintron_USmut-CUP1	RPL22B - CUP1 fusion with mutation USmut	This study
p423GPD/L22Bintron_ClampLoose2-CUP1	RPL22B - CUP1 fusion with mutation ClampLoose2	This study
p423GPD/L22Bintron_ClampScrambleKA-CUP1	RPL22B - CUP1 fusion with mutation ClampScrambleKA	This study
p423GPD/L22Bintron_ClampFlip-CUP1	RPL22B - CUP1 fusion with mutation ClampFlip	This study
p423GPD/L22Bintron_BPmut3-CUP1	RPL22B - CUP1 fusion with mutation BPmut3	This study
p423GPD/L22Bintron_BPmut4-CUP1	RPL22B - CUP1 fusion with mutation BPmut4	This study
p423GPD/L22Bintron_ClampLoose2+5comperfect-CUP1	RPL22B - CUP1 fusion with mutation ClampLoose2+5comperfect	This study
p423GPD/L22Bintron_BPmut4-CUP1	RPL22B - CUP1 fusion with mutation BPmut4	This study
p3HR2/3compweak_I2	RPL22B intron nt 126 to 237 with mutation 3compweak	This study
p3HR2/delta conserved_I2	RPL22B intron nt 126 to 237 with mutation delta conserved	This study
p3HR2/3comperfect_I2	RPL22B intron nt 126 to 237 with mutation 3comperfect	This study
p3HR2/3compperfscramb_I2	RPL22B intron nt 126 to 237 with mutation 3compperfscramb	This study
p3HR2/ 5compperfscramb_I2	RPL22B intron nt 126 to 237 with mutation 5compperfscramb	This study
p3HR2/delta_3complement_I2	RPL22B intron nt 126 to 237 with mutation delta_3complement	This study
p3HR2/delta 3’clamp_I2	RPL22B intron nt 126 to 237 with mutation delta 3’clamp	This study
p3HR2/delta DS_I2+4	RPL22B intron nt 126 to 237 with mutation delta DS	This study
p3HR2/deltaUS_I2	RPL22B intron nt 126 to 237 with mutation deltaUS	This study
p3HR2/DSmut_I2	RPL22B intron nt 126 to 237 with mutation DSmut	This study
p3HR2/USmut_I2	RPL22B intron nt 126 to 237 with mutation USmut	This study
p3HR2/deltaUSDS_I2+4	RPL22B intron nt 126 to 237 with mutation deltaUSDS	This study
p3HR2/clampflip_I2	RPL22B intron nt 126 to 237 with mutation clampflip	This study
p3HR2/clamp scramble KA_I2	RPL22B intron nt 126 to 237 with mutation clamp scramble KA	This study
p3HR2/clamp_loose2_I2	RPL22B intron nt 126 to 237 with mutation clamp_loose2	This study
p3HR2/deltaDS_I2	RPL22B intron nt 126 to 237 with mutation deltaDS	This study
p3HR2/deltaUSDS_I2	RPL22B intron nt 126 to 237 with mutation deltaUSDS	This study
p423GPD/L22Bintron_mutConsCon1-CUP1	RPL22B - CUP1 fusion with mutation mutConsCon1	This study
p423GPD/L22Bintron_ClampLoose1-CUP1	RPL22B - CUP1 fusion with mutation ClampLoose1	This study
p423GPD/L22Bintron_ClampLoose1+5comperfect-CUP1	RPL22B - CUP1 fusion with mutation ClampLoose1+5comperfect	This study
p423GPD/L22Bintron_BPmut5-CUP1	RPL22B - CUP1 fusion with mutation BPmut5	This study
p423GPD/L22Bintron_GCclamp5CaCC-CUP1	RPL22B - CUP1 fusion with mutation GCclamp5CaCC	This study
p423GPD/L22Bintron_delta5CaCC-CUP1	RPL22B - CUP1 fusion with mutation delta5CaCC	This study
p423GPD/L22Bintron_Alt5’ss20nt-CUP1	RPL22B - CUP1 fusion with mutation Alt5’ss20nt	This study
p423GPD/L22Bintron_Alt5’ss40nt-CUP1	RPL22B - CUP1 fusion with mutation Alt5’ss40nt	This study
p423GPD/L22Bintron_Alt5’ss97nt-CUP1	RPL22B - CUP1 fusion with mutation Alt5’ss97nt	This study
p3HR2/mutconscomp1_I2	RPL22B intron nt 126 to 237 with mutation mutconscomp1	This study
p3HR2/'P conformation' deltaTG	RPL22B intron nt 126 to 237 with mutation 'P conformation' deltaTG	This study
p3HR2/'P conformation'	RPL22B intron nt 126 to 237 with mutation 'P conformation'	This study
p423GPD/L22Bintron_3CPandBPmut4-CUP1	RPL22B - CUP1 fusion with mutation 3CPandBPmut4	This study
p423GPD/L22Bintron_dLoop2-CUP1	RPL22B - CUP1 fusion with mutation dLoop2	This study
p423GPD/L22Bintron_3CPandDLoop2-CUP1	RPL22B - CUP1 fusion with mutation 3CPandDLoop2	This study
p423GPD/L22Bintron_3CPand5sscons-CUP1	RPL22B - CUP1 fusion with mutation 3CPand5sscons	This study
p423GPD/L22Aintron_dLoop2-CUP1	RPL22A - CUP1 fusion with mutation dLoop2	This study
p423GPD/L22Aintron_3CPandDLoop2-CUP1	RPL22A - CUP1 fusion with mutation 3CPandDLoop2	This study
p423GPD/RPS17Bintron_wt-CUP1	RPS17Bi - CUP1 fusion	This study
p423GPD/RPS17Bintron_stemloopins-CUP1	RPS17Bi - CUP1 fusion with mutation stemloopins	This study
Melcher K. A Modular Set of Prokaryotic and Eukaryotic Expression Vectors. Analytical Biochemistry 2000;277:109–20. https://doi: 10.1006/abio.1999.4383.
Abrhámová K, Nemčko F, Libus J, Převorovský M, Hálová M, Půta F, et al. Introns provide a platform for intergenic regulatory feedback of RPL22 paralogs in yeast. PLoS ONE 2018;13:e0190685. https://doi.org/10.1371/journal.pone.0190685.
SenGupta DJ, Zhang B, Kraemer B, Pochart P, Fields S, Wickens M. A three-hybrid system to detect RNA-protein interactions in vivo. Proceedings of the National Academy of Sciences 1996;93:8496–501. https://doi: 10.1073/pnas.93.16.8496.
Stumpf CR, Kimble J, Wickens M. A Caenorhabditis elegans PUF protein family with distinct RNA binding specificity. RNA 2008;14:1550–7. https://doi.org/10.1261/rna.1095908.
