## Supplementary material for "Intronic RNA of yeast *RPL22* paralogs acts as an allosteric switch": S4 Table.xlsx

### Sheet: List
Figure #	Abbreviation	Construct name	Construct #	Manipulation(s)	Sequence synthetized
all		wt			ggtggatCCGTAGCACAGTAAACCTATATCGTTTCACAAATATCAACCACAATGGCTCCAAACGTACGTTAATTTTCGTTCCTATGTCACAATTAGAGAACATGAAAGAAAATAAAATCTTTAAAAAGTTTGTCTATTCCTACAGTTCATTGAACAGTCCCGCTTTCACAGCGAACTAGTGGATTCCATCTCGAAGTTACATTTTTATGTATTCAGCTATTCTGTATTTTAAAAATTCACCCCTTATAGCTTTAACAGAGGCAATGCGCTTTCTCTAGCTATATGAAGTGATTGTTAATAGCAGTAGGCCAGACATTTTTTCCTCGTCCAAACGACAAGGATGATTTCATCTCAGTTGGGATTACTAACATAAAACTGTAACAGACTTCCAGAAAGCAA…
2	∆5'C	delta 5'complement	2	delta 75-97	GTTGGATCCGTAGCACAGTAAACCTATATCGTTTCACAAATATCAACCACAATGGCTCCAAACGTACGTTAATTTTCGTTCCTATGTCACAATTAGAGAACATGAAAGAAAATAAAATCTTTAAAAAGTTTGTCTATCGCTTTCACAGCGAACTAGTGGATTCCATCTCGAAGTTACATTTTTATGTATTCAGCTATTCTGTATTTTAAAAATTCACCCCTTATAGCTTTAACAGAGGCAATGCGCTTTCTCTAGCTATATGAAGTGATTGTTAATAGCAGTAGGCCAGACATTTTTTCCTCGTCCAAACGACAAGGATGATTTCATCTCAGTTGGGATTACTAACATAAAACTGTAACAGACTTCCAGAAAGCAAAAAGTTATCAAAACCTTAACCGT…
2	∆Cons	delta conserved	5	delta 226-246	GTTGGATCCGTAGCACAGTAAACCTATATCGTTTCACAAATATCAACCACAATGGCTCCAAACGTACGTTAATTTTCGTTCCTATGTCACAATTAGAGAACATGAAAGAAAATAAAATCTTTAAAAAGTTTGTCTATTCCTACAGTTCATTGAACAGTCCCGCTTTCACAGCGAACTAGTGGATTCCATCTCGAAGTTACATTTTTATGTATTCAGCTATTCTGTATTTTAAAAATTCACCCCTTATAGCTTTAACAGAGGCAATGCGCTTTCTCTAGCTATATGAAGCAGACATTTTTTCCTCGTCCAAACGACAAGGATGATTTCATCTCAGTTGGGATTACTAACATAAAACTGTAACAGACTTCCAGAAAGCAAAAAGTTATCAAAACCTTAACC…
2	5'CW	5' complement weak	10	75 TCCTACAGTTCATTGAACAGTCC 97 → TggTAgAcTTCAaaGAAgAGTgg	GGTGGATCCGTAGCACAGTAAACCTATATCGTTTCACAAATATCAACCACAATGGCTCCAAACGTACGTTAATTTTCGTTCCTATGTCACAATTAGAGAACATGAAAGAAAATAAAATCTTTAAAAAGTTTGTCTATTGGTAGACTTCAAAGAAGAGTGGCGCTTTCACAGCGAACTAGTGGATTCCATCTCGAAGTTACATTTTTATGTATTCAGCTATTCTGTATTTTAAAAATTCACCCCTTATAGCTTTAACAGAGGCAATGCGCTTTCTCTAGCTATATGAAGTGATTGTTAATAGCAGTAGGCCAGACATTTTTTCCTCGTCCAAACGACAAGGATGATTTCATCTCAGTTGGGATTACTAACATAAAACTGTAACAGACTTCCAGAAAGCAA…
2	3’CPS	3' complement perfect scrambled	16	153 GCTATTCTGTATTTTAAAAATTCAC 177 →atctcATCTGaTAgatACcAT-A ; 226 TGATTGTTAATAGCAGTAGGC 246 →T ATgGTatcTAtCAGATgaGg	GGATCCGTAGCACAGTAAACCTATATCGTTTCACAAATATCAACCACAATGGCTCCAAACGTACGTTAATTTTCGTTCCTATGTCACAATTAGAGAACATGAAAGAAAATAAAATCTTTAAAAAGTTTGTCTATTCCTACAGTTCATTGAACAGTCCCGCTTTCACAGCGAACTAGTGGATTCCATCTCGAAGTTACATTTTTATGTATTCAATCTCATCTGATAGATACCATACCCCTTATAGCTTTAACAGAGGCAATGCGCTTTCTCTAGCTATATGAAGTATGGTATCTATCAGATGAGGCAGACATTTTTTCCTCGTCCAAACGACAAGGATGATTTCATCTCAGTTGGGATTACTAACATAAAACTGTAACAGACTTCCAGAAAGCAAAAAGT…
2	3’CP	3' complement perfect	15	153 GCTATTCTGTATTTTAAAAATTCA 176 → GCTATaCTGc-TaTTAAcAA-TCA	GGATCCGTAGCACAGTAAACCTATATCGTTTCACAAATATCAACCACAATGGCTCCAAACGTACGTTAATTTTCGTTCCTATGTCACAATTAGAGAACATGAAAGAAAATAAAATCTTTAAAAAGTTTGTCTATTCCTACAGTTCATTGAACAGTCCCGCTTTCACAGCGAACTAGTGGATTCCATCTCGAAGTTACATTTTTATGTATTCAGCTATACTGCTATTAACAATCACCCCTTATAGCTTTAACAGAGGCAATGCGCTTTCTCTAGCTATATGAAGTGATTGTTAATAGCAGTAGGCCAGACATTTTTTCCTCGTCCAAACGACAAGGATGATTTCATCTCAGTTGGGATTACTAACATAAAACTGTAACAGACTTCCAGAAAGCAAAAAGT…
2	RPL22Ai 3'CP	RPL22Ai_5' complement perfect	25	45 GTTTTACTGTTATTGTAATGA 67 → GTTTTACTGTTATTGaTAATcA	GGATCCGTTATCAAATTATAAACCACCAAAACAACAGATTAAGAAACAATGGCCCCAAACGTATGATACTTTAAAAGGAATCCACGCCCGATTACGAAGTCTATGTTTTACTGTTATTGATAATCATTGATTGTACGCGAATAACAAGGAAGATAGTAAAACCAAAAAAAAAAAAATAAAAATGTACGAAACGAAGAAGCGTCTATGTGTTTAGTTGCTTTTCTGTATTTTAAAAATTCACTACTTGAACATTGAACTCTATATCGACTCCCTTCTTTTTATCCGTTTCTGAATGTTTTTTTGTTTGAGATTGTCATATGTGATTGTTAATAGCAGTAGGCAACTTTGTGGTTTCGGGATTGAAAGAAAATCGTGAAATATTCGTTTTTTACTAACATT…
2	RPL22Ai 5'CP	RPL22Ai_3' complement perfect	26	156 GCTTTTCTGTATTTTAAAAATTC 178 → GCTTTCTGTTaTTAAcAATCA	GGATCCGTTATCAAATTATAAACCACCAAAACAACAGATTAAGAAACAATGGCCCCAAACGTATGATACTTTAAAAGGAATCCACGCCCGATTACGAAGTCTATGTTTTACTGTTATTGTAATGATTGATTGTACGCGAATAACAAGGAAGATAGTAAAACCAAAAAAAAAAAAATAAAAATGTACGAAACGAAGAAGCGTCTATGTGTTTAGTTGCTTTCTGTTATTAACAATCACTACTTGAACATTGAACTCTATATCGACTCCCTTCTTTTTATCCGTTTCTGAATGTTTTTTTGTTTGAGATTGTCATATGTGATTGTTAATAGCAGTAGGCAACTTTGTGGTTTCGGGATTGAAAGAAAATCGTGAAATATTCGTTTTTTACTAACATTACTG…
2	MutConsComp1	mutConsComp1	34	153 GCTATTCTGTATTTTAAAAATTCAC 177 → cgTccagccgtaaaattActaTgA; 226 TGATTGTTAATAGCAGTAGGC 246 → TcAaacaattatcggtgcGcg	GGTGGATCCGTAGCACAGTAAACCTATATCGTTTCACAAATATCAACCACAATGGCTCCAAACGTACGTTAATTTTCGTTCCTATGTCACAATTAGAGAACATGAAAGAAAATAAAATCTTTAAAAAGTTTGTCTATTCCTACAGTTCATTGAACAGTCCCGCTTTCACAGCGAACTAGTGGATTCCATCTCGAAGTTACATTTTTATGTATTCACGTCCAGCCGTAAAATTACTATGACCCCTTATAGCTTTAACAGAGGCAATGCGCTTTCTCTAGCTATATGAAGTCAAACAATTATCGGTGCGCGCAGACATTTTTTCCTCGTCCAAACGACAAGGATGATTTCATCTCAGTTGGGATTACTAACATAAAACTGTAACAGACTTCCAGAAAGCAA…
3	3'CW	3' complement weak	11	153 GCTATTCTGTATTTTAAAAATTCAC 177 → GtTATTCTtTATTTTAAAAATTgAg	GTTGGATCCGTAGCACAGTAAACCTATATCGTTTCACAAATATCAACCACAATGGCTCCAAACGTACGTTAATTTTCGTTCCTATGTCACAATTAGAGAACATGAAAGAAAATAAAATCTTTAAAAAGTTTGTCTATTCCTACAGTTCATTGAACAGTCCCGCTTTCACAGCGAACTAGTGGATTCCATCTCGAAGTTACATTTTTATGTATTCAGTTATTCTTTATTTTAAAAATTGAGCCCTTATAGCTTTAACAGAGGCAATGCGCTTTCTCTAGCTATATGAAGTGATTGTTAATAGCAGTAGGCCAGACATTTTTTCCTCGTCCAAACGACAAGGATGATTTCATCTCAGTTGGGATTACTAACATAAAACTGTAACAGACTTCCAGAAAGCAA…
3	∆3'C	delta 3'complement	3	delta 153-176	GTTGGATCCGTAGCACAGTAAACCTATATCGTTTCACAAATATCAACCACAATGGCTCCAAACGTACGTTAATTTTCGTTCCTATGTCACAATTAGAGAACATGAAAGAAAATAAAATCTTTAAAAAGTTTGTCTATTCCTACAGTTCATTGAACAGTCCCGCTTTCACAGCGAACTAGTGGATTCCATCTCGAAGTTACATTTTTATGTATTCACCCCTTATAGCTTTAACAGAGGCAATGCGCTTTCTCTAGCTATATGAAGTGATTGTTAATAGCAGTAGGCCAGACATTTTTTCCTCGTCCAAACGACAAGGATGATTTCATCTCAGTTGGGATTACTAACATAAAACTGTAACAGACTTCCAGAAAGCAAAAAGTTATCAAAACCTTAACCGTT…
3	∆I2	delta I2	4	delta 165-236	GTTGGATCCGTAGCACAGTAAACCTATATCGTTTCACAAATATCAACCACAATGGCTCCAAACGTACGTTAATTTTCGTTCCTATGTCACAATTAGAGAACATGAAAGAAAATAAAATCTTTAAAAAGTTTGTCTATTCCTACAGTTCATTGAACAGTCCCGCTTTCACAGCGAACTAGTGGATTCCATCTCGAAGTTACATTTTTATGTATTCAGCTATTCTGTATAGCAGTAGGCCAGACATTTTTTCCTCGTCCAAACGACAAGGATGATTTCATCTCAGTTGGGATTACTAACATAAAACTGTAACAGACTTCCAGAAAGCAAAAAGTTATCAAAACCTTAACCGTTGACGTTTCCTCTCCAACTGAATTCCAG
3	∆3'Clamp	delta 3'clamp	8	delta 214-220	GTTGGATCCGTAGCACAGTAAACCTATATCGTTTCACAAATATCAACCACAATGGCTCCAAACGTACGTTAATTTTCGTTCCTATGTCACAATTAGAGAACATGAAAGAAAATAAAATCTTTAAAAAGTTTGTCTATTCCTACAGTTCATTGAACAGTCCCGCTTTCACAGCGAACTAGTGGATTCCATCTCGAAGTTACATTTTTATGTATTCAGCTATTCTGTATTTTAAAAATTCACCCCTTATAGCTTTAACAGAGGCAATGCGCTTTCTCTTGAAGTGATTGTTAATAGCAGTAGGCCAGACATTTTTTCCTCGTCCAAACGACAAGGATGATTTCATCTCAGTTGGGATTACTAACATAAAACTGTAACAGACTTCCAGAAAGCAAAAAGTTA…
3	5'CPS	5' complement perfect scrambled	14	75 TCCTACAGTTCATTGAACAGTCC 97 → atctCatCTgaTAgatAcat ; 226 TGATTGTTAATAGCAGTAGGC 246 → T-ATgGTatcTAtCAGaTagGg	GGATCCGTAGCACAGTAAACCTATATCGTTTCACAAATATCAACCACAATGGCTCCAAACGTACGTTAATTTTCGTTCCTATGTCACAATTAGAGAACATGAAAGAAAATAAAATCTTTAAAAAGTTTGTCTATATCTCATCTGATAGATACATCGCTTTCACAGCGAACTAGTGGATTCCATCTCGAAGTTACATTTTTATGTATTCAGCTATTCTGTATTTTAAAAATTCACCCCTTATAGCTTTAACAGAGGCAATGCGCTTTCTCTAGCTATATGAAGTATGGTATCTATCAGATGAGGCAGACATTTTTTCCTCGTCCAAACGACAAGGATGATTTCATCTCAGTTGGGATTACTAACATAAAACTGTAACAGACTTCCAGAAAGCAAAAAGTT…
3	5'CP	5' complement perfect	17	75 TCCTACAGTTCATTGAACAGTCC 97 → -CCTACtGcT-ATT-AACAaTCa	GGATCCGTAGCACAGTAAACCTATATCGTTTCACAAATATCAACCACAATGGCTCCAAACGTACGTTAATTTTCGTTCCTATGTCACAATTAGAGAACATGAAAGAAAATAAAATCTTTAAAAAGTTTGTCTATCCTACTGCTATTAACAATCACGCTTTCACAGCGAACTAGTGGATTCCATCTCGAAGTTACATTTTTATGTATTCAGCTATTCTGTATTTTAAAAATTCACCCCTTATAGCTTTAACAGAGGCAATGCGCTTTCTCTAGCTATATGAAGTGATTGTTAATAGCAGTAGGCCAGACATTTTTTCCTCGTCCAAACGACAAGGATGATTTCATCTCAGTTGGGATTACTAACATAAAACTGTAACAGACTTCCAGAAAGCAAAAAGTT…
4	MutClamp2	mut clamp 2	9	139 TTTTTATGT 147 → TaTTataca	GTTGGATCCGTAGCACAGTAAACCTATATCGTTTCACAAATATCAACCACAATGGCTCCAAACGTACGTTAATTTTCGTTCCTATGTCACAATTAGAGAACATGAAAGAAAATAAAATCTTTAAAAAGTTTGTCTATTCCTACAGTTCATTGAACAGTCCCGCTTTCACAGCGAACTAGTGGATTCCATCTCGAAGTTACATATTATACAATTCAGCTATTCTGTATTTTAAAAATTCACCCCTTATAGCTTTAACAGAGGCAATGCGCTTTCTCTAGCTATATGAAGTGATTGTTAATAGCAGTAGGCCAGACATTTTTTCCTCGTCCAAACGACAAGGATGATTTCATCTCAGTTGGGATTACTAACATAAAACTGTAACAGACTTCCAGAAAGCAA…
4	BPmut3	BPmut3	31	280 GATTTC 285→ ctaaag	GGTGGATCCGTAGCACAGTAAACCTATATCGTTTCACAAATATCAACCACAATGGCTCCAAACGTACGTTAATTTTCGTTCCTATGTCACAATTAGAGAACATGAAAGAAAATAAAATCTTTAAAAAGTTTGTCTATTCCTACAGTTCATTGAACAGTCCCGCTTTCACAGCGAACTAGTGGATTCCATCTCGAAGTTACATTTTTATGTATTCAGCTATTCTGTATTTTAAAAATTCACCCCTTATAGCTTTAACAGAGGCAATGCGCTTTCTCTAGCTATATGAAGTGATTGTTAATAGCAGTAGGCCAGACATTTTTTCCTCGTCCAAACGACAAGGATCTAAAGATCTCAGTTGGGATTACTAACATAAAACTGTAACAGACTTCCAGAAAGCAA…
4	BPmut4	BPmut4	32	258 TCCTCGTC 265→ aggaCcag	GGTGGATCCGTAGCACAGTAAACCTATATCGTTTCACAAATATCAACCACAATGGCTCCAAACGTACGTTAATTTTCGTTCCTATGTCACAATTAGAGAACATGAAAGAAAATAAAATCTTTAAAAAGTTTGTCTATTCCTACAGTTCATTGAACAGTCCCGCTTTCACAGCGAACTAGTGGATTCCATCTCGAAGTTACATTTTTATGTATTCAGCTATTCTGTATTTTAAAAATTCACCCCTTATAGCTTTAACAGAGGCAATGCGCTTTCTCTAGCTATATGAAGTGATTGTTAATAGCAGTAGGCCAGACATTTTTAGGACCAGCAAACGACAAGGATGATTTCATCTCAGTTGGGATTACTAACATAAAACTGTAACAGACTTCCAGAAAGCAA…
4	3'CP and BPmut4	3' complement perfect and BPmut4		153 GCTATTCTGTATTTTAAAAATTCA 176 → GCTATaCTGc-TaTTAAcAA-TCA + 258 TCCTCGTC 265→ aggaCcag	AGCGCGACGTAATACGACTCACTATAGGGCGAATTGGCGGAAGGCCGTCAAGGCCGCATCAGCATGGTGGATCCGTAGC ACAGTAAACCTATATCGTTTCACAAATATCAACCACAATGGCTCCAAACGTACGTTAATTTTCGTTCCTATGTCACAAT TAGAGAACATGAAAGAAAATAAAATCTTTAAAAAGTTTGTCTATTCCTACAGTTCATTGAACAGTCCCGCTTTCACAGC GAACTAGTGGATTCCATCTCGAAGTTACATTTTTATGTATTCAGCTATACTGCTATTAACAATCACCCCTTATAGCTTT AACAGAGGCAATGCGCTTTCTCTAGCTATATGAAGTGATTGTTAATAGCAGTAGGCCAGACATTTTTAGGACCAGCAAA…
4	dLoop2	delta Loop2		delta 259 - 279	GGTGGATCCGTAGCACAGTAAACCTATATCGTTTCACAAATATCAACCACAATGGCTCCAAACGT ACGTTAATTTTCGTTCCTATGTCACAATTAGAGAACATGAAAGAAAATAAAATCTTTAAAAAGTT TGTCTATTCCTACAGTTCATTGAACAGTCCCGCTTTCACAGCGAACTAGTGGATTCCATCTCGAA GTTACATTTTTATGTATTCAGCTATTCTGTATTTTAAAAATTCACCCCTTATAGCTTTAACAGAG GCAATGCGCTTTCTCTAGCTATATGAAGTGATTGTTAATAGCAGTAGGCCAGACATTTTTTGATT TCATCTCAGTTGGGATTACTAACATAAAACTGTAACAGACTTCCAGAAAGCAAAAAGTTATCAAA ACC…
4	3'CP and dLoop2	3' complement perfect and deltaLoop2		153 GCTATTCTGTATTTTAAAAATTCA 176 → GCTATaCTGc-TaTTAAcAA-TCA + delta 259 - 279	AGCGCGACGTAATACGACTCACTATAGGGCGAATTGGCGGAAGGCCGTCAAGGCCGCATCAGCATGGTGGATCCGTAGC ACAGTAAACCTATATCGTTTCACAAATATCAACCACAATGGCTCCAAACGTACGTTAATTTTCGTTCCTATGTCACAAT TAGAGAACATGAAAGAAAATAAAATCTTTAAAAAGTTTGTCTATTCCTACAGTTCATTGAACAGTCCCGCTTTCACAGC GAACTAGTGGATTCCATCTCGAAGTTACATTTTTATGTATTCAGCTATACTGCTATTAACAATCACCCCTTATAGCTTT AACAGAGGCAATGCGCTTTCTCTAGCTATATGAAGTGATTGTTAATAGCAGTAGGCCAGACATTTTTTGATTTCATCTC…
5	∆Alt 5'ss	delta Alt5'ss	1	delta 65-70	GTTGGATCCGTAGCACAGTAAACCTATATCGTTTCACAAATATCAACCACAATGGCTCCAAACGTACGTTAATTTTCGTTCCTATGTCACAATTAGAGAACATGAAAGAAAATAAAATCTTTAAAAACTATTCCTACAGTTCATTGAACAGTCCCGCTTTCACAGCGAACTAGTGGATTCCATCTCGAAGTTACATTTTTATGTATTCAGCTATTCTGTATTTTAAAAATTCACCCCTTATAGCTTTAACAGAGGCAATGCGCTTTCTCTAGCTATATGAAGTGATTGTTAATAGCAGTAGGCCAGACATTTTTTCCTCGTCCAAACGACAAGGATGATTTCATCTCAGTTGGGATTACTAACATAAAACTGTAACAGACTTCCAGAAAGCAAAAAGTT…
5	Alt 5'ss cons	Alt 5'ss to consensus	6	67T → A	GTTGGATCCGTAGCACAGTAAACCTATATCGTTTCACAAATATCAACCACAATGGCTCCAAACGTACGTTAATTTTCGTTCCTATGTCACAATTAGAGAACATGAAAGAAAATAAAATCTTTAAAAAGTATGTCTATTCCTACAGTTCATTGAACAGTCCCGCTTTCACAGCGAACTAGTGGATTCCATCTCGAAGTTACATTTTTATGTATTCAGCTATTCTGTATTTTAAAAATTCACCCCTTATAGCTTTAACAGAGGCAATGCGCTTTCTCTAGCTATATGAAGTGATTGTTAATAGCAGTAGGCCAGACATTTTTTCCTCGTCCAAACGACAAGGATGATTTCATCTCAGTTGGGATTACTAACATAAAACTGTAACAGACTTCCAGAAAGCAA…
5	5'ss cons	5'ss to consensus	7	4C → T	GTTGGATCCGTAGCACAGTAAACCTATATCGTTTCACAAATATCAACCACAATGGCTCCAAACGTATGTTAATTTTCGTTCCTATGTCACAATTAGAGAACATGAAAGAAAATAAAATCTTTAAAAAGTTTGTCTATTCCTACAGTTCATTGAACAGTCCCGCTTTCACAGCGAACTAGTGGATTCCATCTCGAAGTTACATTTTTATGTATTCAGCTATTCTGTATTTTAAAAATTCACCCCTTATAGCTTTAACAGAGGCAATGCGCTTTCTCTAGCTATATGAAGTGATTGTTAATAGCAGTAGGCCAGACATTTTTTCCTCGTCCAAACGACAAGGATGATTTCATCTCAGTTGGGATTACTAACATAAAACTGTAACAGACTTCCAGAAAGCAA…
5	Both 5' ss cons	both 5' ss to consensus	12	4C → T; 67T → A	GTTGGATCCGTAGCACAGTAAACCTATATCGTTTCACAAATATCAACCACAATGGCTCCAAACGTATGTTAATTTTCGTTCCTATGTCACAATTAGAGAACATGAAAGAAAATAAAATCTTTAAAAAGTATGTCTATTCCTACAGTTCATTGAACAGTCCCGCTTTCACAGCGAACTAGTGGATTCCATCTCGAAGTTACATTTTTATGTATTCAGCTATTCTGTATTTTAAAAATTCACCCCTTATAGCTTTAACAGAGGCAATGCGCTTTCTCTAGCTATATGAAGTGATTGTTAATAGCAGTAGGCCAGACATTTTTTCCTCGTCCAAACGACAAGGATGATTTCATCTCAGTTGGGATTACTAACATAAAACTGTAACAGACTTCCAGAAAGCAA…
5	5'CP Alt 5'ss cons	5' complement perfect Alt 5'ss to consensus	13	75 TCCTACAGTTCATTGAACAGTCC 97 → -CCTACtGcT-ATT-AACAaTCa; 67T → A	GGATCCGTAGCACAGTAAACCTATATCGTTTCACAAATATCAACCACAATGGCTCCAAACGTACGTTAATTTTCGTTCCTATGTCACAATTAGAGAACATGAAAGAAAATAAAATCTTTAAAAAGTATGTCTATCCTACTGCTATTAACAATCACGCTTTCACAGCGAACTAGTGGATTCCATCTCGAAGTTACATTTTTATGTATTCAGCTATTCTGTATTTTAAAAATTCACCCCTTATAGCTTTAACAGAGGCAATGCGCTTTCTCTAGCTATATGAAGTGATTGTTAATAGCAGTAGGCCAGACATTTTTTCCTCGTCCAAACGACAAGGATGATTTCATCTCAGTTGGGATTACTAACATAAAACTGTAACAGACTTCCAGAAAGCAAAAAGTT…
5	Clamp 'Scramble'	Clamp scramble	29	182 TATAGCT 188 → atcttga; 214 AGCTATA 220 → tcaagat	GGTGGATCCGTAGCACAGTAAACCTATATCGTTTCACAAATATCAACCACAATGGCTCCAAACGTACGTTAATTTTCGTTCCTATGTCACAATTAGAGAACATGAAAGAAAATAAAATCTTTAAAAAGTTTGTCTATTCCTACAGTTCATTGAACAGTCCCGCTTTCACAGCGAACTAGTGGATTCCATCTCGAAGTTACATTTTTATGTATTCAGCTATTCTGTATTTTAAAAATTCACCCCTATCTTGATTAACAGAGGCAATGCGCTTTCTCTTCAAGATTGAAGTGATTGTTAATAGCAGTAGGCCAGACATTTTTTCCTCGTCCAAACGACAAGGATGATTTCATCTCAGTTGGGATTACTAACATAAAACTGTAACAGACTTCCAGAAAGCAA…
5	Clamp 'Flip'	Clamp flip	30	182 TATAGCT 188 → atatcga; 214 AGCTATA 220 → tcgatat	GGTGGATCCGTAGCACAGTAAACCTATATCGTTTCACAAATATCAACCACAATGGCTCCAAACGTACGTTAATTTTCGTTCCTATGTCACAATTAGAGAACATGAAAGAAAATAAAATCTTTAAAAAGTTTGTCTATTCCTACAGTTCATTGAACAGTCCCGCTTTCACAGCGAACTAGTGGATTCCATCTCGAAGTTACATTTTTATGTATTCAGCTATTCTGTATTTTAAAAATTCACCCCTATATCGATTAACAGAGGCAATGCGCTTTCTCTTCGATATTGAAGTGATTGTTAATAGCAGTAGGCCAGACATTTTTTCCTCGTCCAAACGACAAGGATGATTTCATCTCAGTTGGGATTACTAACATAAAACTGTAACAGACTTCCAGAAAGCAA…
5	Clamp 'Loose'	Clamp loose	35	182 TATAGCT 188 →TATAcgT	GGTGGATCCGTAGCACAGTAAACCTATATCGTTTCACAAATATCAACCACAATGGCTCCAAACGTACGTTAATTTTCGTTCCTATGTCACAATTAGAGAACATGAAAGAAAATAAAATCTTTAAAAAGTTTGTCTATTCCTACAGTTCATTGAACAGTCCCGCTTTCACAGCGAACTAGTGGATTCCATCTCGAAGTTACATTTTTATGTATTCAGCTATTCTGTATTTTAAAAATTCACCCCTTATACGTTTAACAGAGGCAATGCGCTTTCTCTAGCTATATGAAGTGATTGTTAATAGCAGTAGGCCAGACATTTTTTCCTCGTCCAAACGACAAGGATGATTTCATCTCAGTTGGGATTACTAACATAAAACTGTAACAGACTTCCAGAAAGCAA…
5	DS RIL CAUU	DS RIL CAUU	24	221 TGAA 224 → catt	GGTGGATCCGTAGCACAGTAAACCTATATCGTTTCACAAATATCAACCACAATGGCTCCAAACGTACGTTAATTTTCGTTCCTATGTCACAATTAGAGAACATGAAAGAAAATAAAATCTTTAAAAAGTTTGTCTATTCCTACAGTTCATTGAACAGTCCCGCTTTCACAGCGAACTAGTGGATTCCATCTCGAAGTTACATTTTTATGTATTCAGCTATTCTGTATTTTAAAAATTCACCCCTTATAGCTTTAACAGAGGCAATGCGCTTTCTCTAGCTATACATTGTGATTGTTAATAGCAGTAGGCCAGACATTTTTTCCTCGTCCAAACGACAAGGATGATTTCATCTCAGTTGGGATTACTAACATAAAACTGTAACAGACTTCCAGAAAGCAA…
5	US RIL AAAC	US RIL AAAC	27	178 CCCT 181→ aaac	GGTGGATCCGTAGCACAGTAAACCTATATCGTTTCACAAATATCAACCACAATGGCTCCAAACGTACGTTAATTTTCGTTCCTATGTCACAATTAGAGAACATGAAAGAAAATAAAATCTTTAAAAAGTTTGTCTATTCCTACAGTTCATTGAACAGTCCCGCTTTCACAGCGAACTAGTGGATTCCATCTCGAAGTTACATTTTTATGTATTCAGCTATTCTGTATTTTAAAAATTCACAAACTATAGCTTTAACAGAGGCAATGCGCTTTCTCTAGCTATATGAAGTGATTGTTAATAGCAGTAGGCCAGACATTTTTTCCTCGTCCAAACGACAAGGATGATTTCATCTCAGTTGGGATTACTAACATAAAACTGTAACAGACTTCCAGAAAGCAA…
5	∆ DS RIL	delta DS RIL	22	delta 221-224	GGTGGATCCGTAGCACAGTAAACCTATATCGTTTCACAAATATCAACCACAATGGCTCCAAACGTACGTTAATTTTCGTTCCTATGTCACAATTAGAGAACATGAAAGAAAATAAAATCTTTAAAAAGTTTGTCTATTCCTACAGTTCATTGAACAGTCCCGCTTTCACAGCGAACTAGTGGATTCCATCTCGAAGTTACATTTTTATGTATTCAGCTATTCTGTATTTTAAAAATTCACCCCTTATAGCTTTAACAGAGGCAATGCGCTTTCTCTAGCTATAGTGATTGTTAATAGCAGTAGGCCAGACATTTTTTCCTCGTCCAAACGACAAGGATGATTTCATCTCAGTTGGGATTACTAACATAAAACTGTAACAGACTTCCAGAAAGCAAAAAG…
5	∆RIL	delta RIL	23	delta 178-181; delta 221-224	GGTGGATCCGTAGCACAGTAAACCTATATCGTTTCACAAATATCAACCACAATGGCTCCAAACGTACGTTAATTTTCGTTCCTATGTCACAATTAGAGAACATGAAAGAAAATAAAATCTTTAAAAAGTTTGTCTATTCCTACAGTTCATTGAACAGTCCCGCTTTCACAGCGAACTAGTGGATTCCATCTCGAAGTTACATTTTTATGTATTCAGCTATTCTGTATTTTAAAAATTCACTATAGCTTTAACAGAGGCAATGCGCTTTCTCTAGCTATAGTGATTGTTAATAGCAGTAGGCCAGACATTTTTTCCTCGTCCAAACGACAAGGATGATTTCATCTCAGTTGGGATTACTAACATAAAACTGTAACAGACTTCCAGAAAGCAAAAAGTTAT…
5	∆US RIL	delta US RIL	21	delta 178-181	GGTGGATCCGTAGCACAGTAAACCTATATCGTTTCACAAATATCAACCACAATGGCTCCAAACGTACGTTAATTTTCGTTCCTATGTCACAATTAGAGAACATGAAAGAAAATAAAATCTTTAAAAAGTTTGTCTATTCCTACAGTTCATTGAACAGTCCCGCTTTCACAGCGAACTAGTGGATTCCATCTCGAAGTTACATTTTTATGTATTCAGCTATTCTGTATTTTAAAAATTCACTATAGCTTTAACAGAGGCAATGCGCTTTCTCTAGCTATATGAAGTGATTGTTAATAGCAGTAGGCCAGACATTTTTTCCTCGTCCAAACGACAAGGATGATTTCATCTCAGTTGGGATTACTAACATAAAACTGTAACAGACTTCCAGAAAGCAAAAAG…
